# A Telomere-to-Telomere Diploid Reference Genome and Centromere Structure of the Chinese Quartet

**DOI:** 10.1101/2025.03.30.646227

**Authors:** Bo Wang, Peng Jia, Stephen J. Bush, Xia Wang, Yi Yang, Yu Zhang, Shijie Wan, Xiaofei Yang, Pengyu Zhang, Yuanting Zheng, Leming Shi, Lianhua Dong, Kai Ye

## Abstract

Recent advances in sequencing technologies have enabled the complete assembly of human genomes from telomere to telomere (T2T), resolving previously inaccessible regions such as centromeres and segmental duplications. Here, we present an updated, higher-quality, haplotype-phased T2T assembly of the Chinese Quartet (T2T-CQ), a family cohort comprising monozygotic twins and their parents, generated using high-coverage ONT ultralong and PacBio HiFi sequencing. The T2T-CQ assembly serves as a crucial reference genome for integrating publicly available multi-omics data and advances the utility of the Quartet reference materials. The T2T-CQ assembly scores highly on multiple metrics of continuity and completeness, with Genome Continuity Inspector (GCI) scores of 77.76 (maternal) and 76.41 (paternal), quality values (QV) > 70, and Clipping Reveals Assembly Quality (CRAQ) scores > 99.6 for both haplotypes, enabling complete annotation of centromeric regions. Within these regions, we identified novel 13-mer higher-order repeat patterns on chromosome 17 which exhibited a monophyletic origin and emerged approximately 230 thousand years ago. Overall, this work establishes an essential genomic resource for the Han Chinese population and advances the development of a T2T pan-Chinese reference genome, which will significantly enable future investigations both into population-specific structural variants and the evolutionary dynamics of centromeres.
