## Supplementary material for "A Telomere-to-Telomere Diploid Reference Genome and Centromere Structure of the Chinese Quartet": Table S1

### Sheet: Sheet1
Table S1. Sequencing depth statistics used in this study.
	LCL5 (×)	LCL6 (×)	LCL7 (×)	LCL8 (×)	Accession (NGDC)	Experiment number (LCL5)	Experiment number (LCL6)	Experiment number (LCL7)	Experiment number (LCL8)	Source
HiFi	51.0	54.0	53.0	52.0	HRA001859	HRX582680	HRX582681	HRX582682	HRX582683	(Jia et al. 2023, Genome Biology)
ONT ultralong	26.9	-	-	-	HRA003188	HRX561530	-	-	-	(Jia et al. 2023, Genome Biology)
ONT ultralong	64.9	56.6	-	-	HRA010594	HRX1774574	HRX1774575	-	-	(This study)
ONT ultralong (> 100kb)	40.4	27.2	-	-	-	-	-	-	-	(Jia et al. 2023, Genome Biology) (This study)
Illumina (PCR-free)	177.0	165.0	170.0	184.0	HRA001859	HRX565822－HRX565827	HRX565828－HRX565833	HRX565834－HRX565839	HRX565840－HRX565845	(Jia et al. 2023, Genome Biology)
Hi-C	122.8	100.8	-	-	HRA010594	HRX1774576	HRX1774577	-	-	(This study)
