## Supplementary material for "A Telomere-to-Telomere Diploid Reference Genome and Centromere Structure of the Chinese Quartet": Table S4

### Sheet: Sheet1
Table S4. Performance assessment of HMM-flagger for CQ v3.2 diploid genome assemblies.
Statistic	Metric_Type	Entry_Type	Category_Type	Category_Name	Size_Bin_Name	Ref_Label	Erroneous	Duplicated	Haploid (structurally correct)	Collapsed
PREDICTION_HiFi	base_level	percentage	annotation	whole_genome	ALL_SIZES	ALL_LABELS	0.16	0.43	99.33	0.09
PREDICTION_ONT_R10	base_level	percentage	annotation	whole_genome	ALL_SIZES	ALL_LABELS	0.12	0.27	99.41	0.21
