## Supplementary material for "A Telomere-to-Telomere Diploid Reference Genome and Centromere Structure of the Chinese Quartet": Table S5

### Sheet: Sheet1
Table S5. Comparative chromosome lengths of CQ v3.2 and CQ v2.0 genome assemblies.
Chromosome	CQv2.0_mat length (bp)	CQv3.2_mat length (bp)	CQv2.0_pat length (bp)	CQv3.2_pat length (bp)
chr1	243996258	246468646	247243881	250652043
chr2	241805667	242044412	240706993	242302303
chr3	201033719	200894556	200622057	202456856
chr4	190661805	191431888	191429231	193591301
chr5	183279863	183825401	182646136	182625097
chr6	167988758	173304238	168032798	171584968
chr7	160907905	161124876	161262316	160368811
chr8	146321880	146112127	145985672	146916120
chr9	134873696	135845070	140035684	136772762
chr10	138270235	138642733	136283825	134825281
chr11	133857706	135435182	134861705	135756515
chr12	134718903	134005239	133756517	133779314
chr13	108467304	109538117	104063331	110130018
chr14	88375611	99491375	92206062	99048036
chr15	91286764	98179472	96545069	101446069
chr16	89842172	89754881	89627663	90030373
chr17	82706224	83349593	82094526	85000484
chr18	79992100	80094518	76610749	79845689
chr19	62556230	65012481	61095301	60699001
chr20	65168185	66687584	65586812	66755569
chr21	37188651	44670419	40848475	42476900
chr22	60327136	48340272	51954346	47134057
chrX	154448663	155119068	156390733	155167310
All	2998075435	3029372148	2999889882	3029364877
