## Supplementary material for "A Telomere-to-Telomere Diploid Reference Genome and Centromere Structure of the Chinese Quartet": Table S6

### Sheet: Sheet1
Table S6. Coordinates of inversion variants ( > 100 kb) identified between the CQ v2.0 and CQ v3.2 genomes.
CQ v3.2_mat	Start	End			CQ v2.0_mat	Start	End
chr1	108846132	109095013	-	-	chr1	108958427	109207326
chr5	72945803	73502979	-	-	chr5	72310726	72868160
chr9	130832041	131031570	-	-	chr9	129871966	130071527
chr11	90016981	90293996	-	-	chr11	88385330	88665314
chr18	18294516	18416843	-	-	chr18	18326332	18451384
chr19	61996553	62206671	-	-	chr19	59542387	59752579
chrX	101421781	101713826	-	-	chrX	100394706	100686768
CQ v3.2_pat	Start	End			CQ v2.0_pat	Start	End
chr1	139229311	145234999	-	-	chr1	138237844	143739574
chr2	130272130	131310235	-	-	chr2	128420117	129449834
chr2	109808567	110472304	-	-	chr2	108112898	108776734
chr2	95524798	95722093	-	-	chr2	93423384	93620715
chr5	182121426	182317974	-	-	chr5	182147996	182344562
chr7	57789902	58033709	-	-	chr7	57809439	58053396
chr8	7607356	12432080	-	-	chr8	7879672	12704661
chr9	39413518	44102535	-	-	chr9	39926226	51846700
chr9	52937356	53455009	-	-	chr9	62007342	62870675
chr10	47913693	49062073	-	-	chr10	49250210	50398164
chr16	16781709	18686328	-	-	chr16	16227487	18133421
chr18	17109790	17487721	-	-	chr18	16402645	16419592
chrX	134303366	134443667	-	-	chrX	135060923	135201235
