## Supplementary material for "A Telomere-to-Telomere Diploid Reference Genome and Centromere Structure of the Chinese Quartet": Table S7

### Sheet: TableS
Table S7. Heterozygous sites comparison in the twin cell lines LCL5 and LCL6.
Features	CQv3.2_mat_LCL5	CQv3.2_mat_LCL6	CQv3.2_pat_LCL5	CQv3.2_pat_LCL6
total_Mutation	5403	6626	5386	6928
total_SNV	818	884	794	1167
total_Indel	4585	5742	4592	5761
SNV_in_non_repeat_regions	519	597	507	769
Indel_in_non_repeat_regions	1161	1757	1169	1771
SNV_AF_0.3	188	422	228	555
Indel_AF_0.3	138	159	167	226
SNV_in_non_repeat_regions_AF_0.3	142	314	145	426
Indel_in_non_repeat_regions_AF_0.3	34	50	37	68
Note: SNV, single nucleotide variants; Indel, insertions/deletions; AF, allele frequency
