## Supplementary material for "A Telomere-to-Telomere Diploid Reference Genome and Centromere Structure of the Chinese Quartet": Table S8

### Sheet: Sheet1
Table S8. CQ v3.2 maternal haplotype centromeric regions and their lengths.
Chromosome	Start	End	Length (bp)
chr1	121708213	129907658	8199446
chr2	91499051	94543465	3044415
chr3	89808894	96590712	6781819
chr4	49370590	53692988	4322399
chr5	45551778	53259275	7707498
chr6	57895740	63209872	5314133
chr7	58620124	65052086	6431963
chr8	42731922	46678136	3946215
chr9	44361143	48226181	3865039
chr10	38564047	45284250	6720204
chr11	50000180	55966981	5966802
chr12	34016242	38514762	4498521
chr13	9785360	14103259	4317900
chr14	8161286	10862986	2701701
chr15	11127315	16561533	5434219
chr16	33679470	37248526	3569057
chr17	22877973	27442879	4564907
chr18	14905041	21116215	6211175
chr19	23705648	33885891	10180244
chr20	25839486	30699034	4859549
chr21	8361391	11385149	3023759
chr22	9312608	13263641	3951034
chrX	57020270	62502271	5482002
