## Supplementary material for "A Telomere-to-Telomere Diploid Reference Genome and Centromere Structure of the Chinese Quartet": Table S9

### Sheet: Sheet1
Table S9. CQ v3.2 paternal haplotype centromeric regions and their lengths.
Chromosome	Start	End	Length (bp)
chr1	120885208	127917704	7032497
chr2	91785392	94798503	3013112
chr3	89837169	98268692	8431524
chr4	49137681	55692855	6555175
chr5	45566735	52076473	6509739
chr6	57859325	61433724	3574400
chr7	58403913	64074561	5670649
chr8	42883223	47334023	4450801
chr9	44323795	48366024	4042230
chr10	38576303	42495165	3918863
chr11	50026000	56608956	6582957
chr12	33909261	38270171	4360911
chr13	11140346	14637296	3496951
chr14	8319528	11257167	2937640
chr15	13951084	18089244	4138161
chr16	34113126	36945225	2832100
chr17	22676396	29241109	6564714
chr18	14923251	20882056	5958806
chr19	24032554	29956000	5923447
chr20	25869117	30609405	4740289
chr21	6734576	9193494	2458919
chr22	8932781	12339981	3407201
chrX	57022875	62561817	5538943
