## Supplementary material for "A Telomere-to-Telomere Diploid Reference Genome and Centromere Structure of the Chinese Quartet": Table S10

### Sheet: Sheet1
Table S10. CQ v3.2 maternal haplotype centromeric higher-order repeat coordinates.
CENs	Start	End	Length (bp)
CEN1	773224	7059051	6285827
CEN2	522479	2522189	1999710
CEN3	1923565	3601813	1678248
CEN3	5155562	6199322	1043760
CEN4	500003	1911819	1411816
CEN4	3012422	3799712	787290
CEN5	1454869	5891454	4436585
CEN6	543363	4444596	3901233
CEN7	1458878	5453355	3994477
CEN8	896040	3225272	2329232
CEN9	514188	3360231	2846043
CEN10	1054496	5916100	4853808
CEN11	1014277	4674591	3660314
CEN12	893296	3830255	2936959
CEN13	1925240	3750438	1825198
CEN14	521792	2126555	1604763
CEN15	2594726	4885858	2291132
CEN16	670666	3026215	2355549
CEN17	953999	3935891	2977983
CEN18	1064261	5528580	4464319
CEN19	1978554	9197508	7218954
CEN20	1067214	4142609	3074717
CEN21	499923	2455110	1955187
CEN22	521815	3375632	2853817
CENX	972851	4666866	3694015
Note: CEN, centromere
