## Supplementary material for "A Telomere-to-Telomere Diploid Reference Genome and Centromere Structure of the Chinese Quartet": Table S11

### Sheet: Sheet1
Table S11. CQ v3.2 paternal haplotype centromeric higher-order repeat coordinates.
CENs	Start	End	Length (bp)
CEN1	716968	5828312	5111344
CEN2	522490	2500607	1978117
CEN3	1946503	4121716	2175213
CEN3	7146924	7850687	703763
CEN4	499964	1338622	838658
CEN4	2151396	5631718	3480322
CEN4	5755380	5938122	182742
CEN5	1147001	4371318	3224317
CEN6	543402	2721638	2178236
CEN7	1650043	4702970	3052927
CEN8	893100	3724605	2831505
CEN9	503483	3730791	3227308
CEN10	1042035	1450054	400564
CEN10	1490768	3242940	1664996
CEN11	1004866	5371406	4366540
CEN12	896564	3694719	2798155
CEN13	1154419	2930004	1775585
CEN14	521838	2362477	1840639
CEN15	2507976	3591728	1083752
CEN16	670588	2286901	1616313
CEN17	1057400	1668427	610525
CEN17	1754064	5813229	4053401
CEN18	1050267	5224462	4174195
CEN19	1996474	4944023	2947549
CEN20	1108101	4045367	2936588
CEN21	727673	1921846	1194173
CEN22	521809	2832034	2310225
CENX	956085	4724987	3768902
Note: CEN, centromere
