## Supplementary material for "A Telomere-to-Telomere Diploid Reference Genome and Centromere Structure of the Chinese Quartet": Table S13

### Sheet: Sheet1
Table S13. Contig N50 and complete centromere statistics in the LCL5/LCL6 genomes assembled with hifiasm and verkko at different ONT coverage levels ( > 100kb)
hifiasm LCL5	5×	10×	15×	20×	25×	40.4× (max)
LCL5_mat (contig N50) (bp)	65430364	89806901	111100916	104147417	104164967	98963200
LCL5_pat (contig N50) (bp)	51647122	87000895	110798586	131947873	124651469	103393171
LCL5_mat (the number of complete centromeres)	11	12	15	13	16	17
LCL5_pat (the number of complete centromeres)	11	17	17	17	19	18
hifiasm LCL6	5×	10×	15×	20×	25×	27.2× (max)
LCL6_mat (N50) (bp)	71648567	94486848	98147097	109268747	110826385	111368836
LCL6_pat (N50) (bp)	59368169	96961973	132140927	103482709	133783874	130196783
LCL6_mat (the number of complete centromeres)	12	15	15	16	18	17
LCL6_pat (the number of complete centromeres)	13	13	17	17	16	18
verkko LCL5	5×	10×	15×	20×	25×	40.4× (max)
LCL5_mat (contig N50 )(bp)	18121389	20200152	29177412	45880716	61633571	96506122
LCL5_pat (contig N50) (bp)	16732712	23267831	29117864	45618050	57482042	85019399
LCL5_mat (the number of complete centromeres)	6	8	7	9	14	15
LCL5_pat (the number of complete centromeres)	9	11	11	13	15	18
verkko LCL6	5×	10×	15×	20×	25×	27.2× (max)
LCL6_mat (contig N50) (bp)	16598784	24780620	33170030	64210095	68531261	87463856
LCL6_pat (contig N50) (bp)	17980743	25936957	32461616	52323104	66030229	95899601
LCL6_mat (the number of complete centromeres)	5	7	11	13	14	15
LCL6_pat (the number of complete centromeres)	6	7	13	15	16	15
